# An endogenous retroviral element co-opts an upstream regulatory sequence to achieve somatic expression and mobility

**DOI:** 10.1101/2025.01.02.631056

**Authors:** Natalia Rubanova, Darshika Singh, Louis Barolle, Fabienne Chalvet, Sophie Netter, Mickaël Poidevin, Nicolas Servant, Allison J. Bardin, Katarzyna Siudeja

**Affiliations:** Institut Curie, PSL Research University, CNRS UMR 3215, INSERM U934, Stem Cells and Tissue Homeostasis Group, 75005 Paris, France; Institut Curie Bioinformatics core facility, PSL Research University, INSERM U900, MINES ParisTech, 75005 Paris, France; Institute for Integrative Biology of the Cell (I2BC), INSERM U1280, CEA, CNRS, Université Paris-Saclay, Gif-sur-Yvette, France; Department of Biology, University of Versailles St-Quentin, Versailles, France

**Author notes:** These authors contributed equally (Darshika Singh, Louis Barolle).

## Abstract

Retrotransposons, multi-copy sequences that propagate *via* copy-and-paste mechanisms involving an RNA intermediate, occupy large portions of all eukaryotic genomes. A great majority of their manifold copies remain silenced in somatic cells, nevertheless, some are transcribed, often in a tissue specific manner, and a small fraction retains its ability to mobilize. Retrotransposon expression or mobility are increasingly recognized to contribute to normal development and tissue homeostasis, as well as to aging and disease. While it is well characterized that retrotransposon sequences may provide *cis* regulatory elements for neighboring genes, how their own expression and mobility are achieved in different somatic contexts is not well understood. Here, using long-read DNA sequencing, we characterize somatic retrotransposition in the *Drosophila* intestine. We show that retroelement mobility does not change significantly upon aging and is limited to very few active sub-families of retrotransposons. Importantly, we identify a polymorphic donor locus of an endogenous LTR retroviral element *rover*, active in the intestinal tissue. We reveal that gut activity of the *rover* donor copy depends on its genomic environment. Without affecting local gene expression, the copy co-opts its upstream enhancer sequence, rich in transcription factor binding sites, for somatic expression. Further we show that *escargot,* a snail-type transcription factor critical for gut progenitor cell function, can drive transcriptional activity of the active *rover* copy. These data provide new insights into how locus-specific features allow active retrotransposons to produce functional transcripts and mobilize in a somatic lineage.
