## Supplementary material for "An endogenous retroviral element co-opts an upstream regulatory sequence to achieve somatic expression and mobility": Rubanova etal-Supplementary Table 1

### Sheet: ONT WGS and CDNA
Supplementary Table 1. Sequencing statistics for ONT DNA- and cDNA-seq samples, and Illumina RNA-seq samples used in this study
Analysis ID	Sample description	Genotype	Tissue	Type	Library protocol	Sequencing technology	Accesion Number	Reference	Mean percent identity	Mean read length	Mean read quality	Number of reads	Read length N50	Total bases	Total bases aligned	% of bases aligned	Coverage
Guts_5d_P1	Guts 5-day old, P1	Pros>2xGFP	pooled guts	PCR-Free WGS	SQK-LSK109	MinION, R9.4.1 flow cell		this study	90	12744	14	494333	37293	6299734735	6001925312	95.2727	41.7595
Heads_5d_P1	Heads 5-day old, P1	Pros>2xGFP	pooled heads	PCR-Free WGS	SQK-LSK109	MinION, R9.4.1 flow cell		this study	89	4929	14	472939	14749	2331236655	2186155655	93.7767	15.2106
Guts_5d_P2	Guts 5-day old, P2	Pros>2xGFP	pooled guts	PCR-Free WGS	SQK-LSK109	GridION, R9.4.1 flow cell		this study	92	15349	15	1019892	27668	15654121002	15010181851	95.8865	104.436
Heads_5d_P2	Heads 5-day old, P2	Pros>2xGFP	pooled heads	PCR-Free WGS	SQK-LSK109	GridION, R9.4.1 flow cell		this study	92	10567	15	812487	18412	8585615160	8076273417	94.0675	56.1922
Guts_25d_P1	Guts 25-day old, P1	Pros>2xGFP	pooled guts	PCR-Free WGS	SQK-LSK109	MinION, R9.4.1 flow cell	PRJEB41757	Siudeja et al, 2021	92	7718	14	1394219	16387	10760450048	10420089822	96.8369	72.4997
Heads_25d_P1	Heads 25-day old, P1	Pros>2xGFP	pooled heads	PCR-Free WGS	SQK-LSK109	MinION, R9.4.1 flow cell	PRJEB41757	Siudeja et al, 2021	91	8288	14	732781	24885	6073380000	5632508288	92.7409	39.1892
Guts_25d_P2	Guts 25-day old, P2	Pros>2xGFP	pooled guts	PCR-Free WGS	SQK-LSK109	MinION, R9.4.1 flow cell	PRJEB41757	Siudeja et al, 2021	90	4808	14	1889021	11329	9081736552	8467440437	93.2359	58.9138
Heads_25d_P2	Heads 25-day old, P2	Pros>2xGFP	pooled heads	PCR-Free WGS	SQK-LSK109	MinION, R9.4.1 flow cell	PRJEB41757	Siudeja et al, 2021	90	3977	14	1784942	9707	7098832534	6447766379	90.8285	44.8615
Guts_50d_P1	Guts 50-day old, P1	Pros>2xGFP	pooled guts	PCR-Free WGS	SQK-LSK109	MinION, R9.4.1 flow cell		this study	92	6015	14	1547899	20003	9310241820	8921339822	95.8229	62.0719
Heads_50_P1	Heads 50-day old, P1	Pros>2xGFP	pooled heads	PCR-Free WGS	SQK-LSK109	MinION, R9.4.1 flow cell		this study	91	3504	15	1430326	8522	5011935662	4675672384	93.2908	32.5318
Guts_50d_P2	Guts 50-day old, P2	Pros>2xGFP	pooled guts	PCR-Free WGS	SQK-LSK109	MinION, R9.4.1 flow cell		this study	93	9164	15	853672	28509	7822585310	7418198661	94.8305	51.6135
Heads_50d_P2	Heads 50-day old, P2	Pros>2xGFP	pooled heads	PCR-Free WGS	SQK-LSK109	MinION, R9.4.1 flow cell		this study	92	8175	15	918753	19548	7510921687	7049652089	93.8587	49.0492
Guts_25d	Guts 25-day old	Pros>2xGFP	pooled guts	direct cDNA	SQK-DCS109	MinION, R9.4.1 flow cell		this study	93	1067	13	4931679	NA	5265583163	5123059875	97.2933	NA
															dm6 length=	143726002

### Sheet: Illumina RNA-seq
Analysis ID	Sample description	Genotype	Tissue	Type	Sequencing technology	Accesion Number	Reference	Total Sequences _R1	Total Sequences _R2	Total number of read pairs	Number of aligned and paired reads (%)	Average _R1 length after trimming	Average _R2 length after trimming
D091T01	Guts young, P1	Pros>2xGFP	Gut	RNA-seq	Novaseq, paired-end	PRJEB41757	Siudeja et al, 2021	28637698	28637698	25011266	87.34	101	101
D091T02	Guts young, P2	Pros>2xGFP	Gut	RNA-seq	Novaseq, paired-end	PRJEB41757	Siudeja et al, 2021	24936977	24936977	21901941	87.83	101	101
D091T03	Guts young, P3	Pros>2xGFP	Gut	RNA-seq	Novaseq, paired-end	PRJEB41757	Siudeja et al, 2022	29203768	29203768	26092129	89.35	101	101
D091T07	Guts old, P1	Pros>2xGFP	Gut	RNA-seq	Novaseq, paired-end		this study	27303390	27303390	24995320	91.55	101	101
D091T08	Guts old, P2	Pros>2xGFP	Gut	RNA-seq	Novaseq, paired-end		this study	24665142	24665142	22707119	92.06	101	101
D091T09	Guts old, P3	Pros>2xGFP	Gut	RNA-seq	Novaseq, paired-end		this study	29338564	29338564	27401958	93.40	101	101
D091T04	Heads young, P1	Pros>2xGFP	Head	RNA-seq	Novaseq, paired-end		this study	29030709	29030709	26851127	92.49	101	100
D091T05	Heads young, P2	Pros>2xGFP	Head	RNA-seq	Novaseq, paired-end		this study	31626331	31626331	29756197	94.09	101	100
D091T06	Heads young, P3	Pros>2xGFP	Head	RNA-seq	Novaseq, paired-end		this study	28496486	28496486	26360879	92.51	101	100
D091T10	Heads old, P1	Pros>2xGFP	Head	RNA-seq	Novaseq, paired-end		this study	41096464	41096464	38561900	93.83	101	100
D091T11	Heads old, P2	Pros>2xGFP	Head	RNA-seq	Novaseq, paired-end		this study	37671494	37671494	35741222	94.88	101	100
D091T12	Heads old, P3	Pros>2xGFP	Head	RNA-seq	Novaseq, paired-end		this study	35553164	35553164	33648867	94.64	101	101
D037T107	young w1118	w1118	Gut	RNA-seq	Novaseq, paired-end		this study	34289492	34289492	30675062	89.46	101	101
D037T108	young w1118	w1118	Gut	RNA-seq	Novaseq, paired-end		this study	38811093	38811093	34624631	89.21	101	101
D037T109	young w1118	w1118	Gut	RNA-seq	Novaseq, paired-end		this study	38177808	38177808	34172262	89.51	101	101
D037T110	old w1118	w1118	Gut	RNA-seq	Novaseq, paired-end		this study	38649720	38649720	29889815	77.34	101	101
D037T111	old w1118	w1118	Gut	RNA-seq	Novaseq, paired-end		this study	46844798	46844798	35745191	76.31	101	101
D037T112	old w1118	w1118	Gut	RNA-seq	Novaseq, paired-end		this study	39729092	39729092	30624081	77.08	101	101
D1255T83	gut AGO2, P1	w1118; rover2R:14M/rover2R:14M; Ago2414 /Ago2414	Gut	RNA-seq	Novaseq, paired-end		this study	20946131	20946131	18129743	86.55	96	96
D1255T84	gut AGO2, P2	w1118; rover2R:14M/rover2R:14M; Ago2414 /Ago2414	Gut	RNA-seq	Novaseq, paired-end		this study	12856218	12856218	11268917	87.65	96	96
D1255T85	gut AGO2, P3	w1118; rover2R:14M/rover2R:14M; Ago2414 /Ago2414	Gut	RNA-seq	Novaseq, paired-end		this study	21293819	21293819	18550175	87.12	96	96
D1255T86	head AGO2, P1	w1118; rover2R:14M/rover2R:14M; Ago2414 /Ago2414	Head	RNA-seq	Novaseq, paired-end		this study	19464729	19464729	17777677	91.33	96	96
D1255T87	head AGO2, P2	w1118; rover2R:14M/rover2R:14M; Ago2414 /Ago2414	Head	RNA-seq	Novaseq, paired-end		this study	15148301	15148301	13336228	88.04	96	96
D1255T88	head AGO2, P3	w1118; rover2R:14M/rover2R:14M; Ago2414 /Ago2414	Head	RNA-seq	Novaseq, paired-end		this study	13492457	13492457	11878283	88.04	96	96
D1255T89	gut control AGO2, P1	w1118; rover2R:14M/rover2R:14M;	Gut	RNA-seq	Novaseq, paired-end		this study	17012935	17012935	15096552	88.74	96	96
D1255T90	gut control AGO2, P2	w1118; rover2R:14M/rover2R:14M;	Gut	RNA-seq	Novaseq, paired-end		this study	19051892	19051892	16956887	89.00	96	96
D1255T91	gut control AGO2, P3	w1118; rover2R:14M/rover2R:14M;	Gut	RNA-seq	Novaseq, paired-end		this study	19528543	19528543	17411076	89.16	96	96
D1255T92	head control AGO2, P1	w1118; rover2R:14M/rover2R:14M;	Head	RNA-seq	Novaseq, paired-end		this study	12128866	12128866	11117842	91.66	96	96
D1255T93	head control AGO2, P2	w1118; rover2R:14M/rover2R:14M;	Head	RNA-seq	Novaseq, paired-end		this study	20603780	20603780	18814196	91.31	96	96
D1255T94	head control AGO2, P3	w1118; rover2R:14M/rover2R:14M;	Head	RNA-seq	Novaseq, paired-end		this study	19668499	19668499	17964164	91.33	96	96
