## Supplementary material for "An endogenous retroviral element co-opts an upstream regulatory sequence to achieve somatic expression and mobility": Rubanova etal-Supplementary Table 3

### Sheet: Sheet1
Supplementary Table 3. Percentage of singleton rover insertions per ONT sample that support SNP present in the rover-2R:14M copy and not present in the rover-2L:18M copy. These two copies differ only in SNPs and have the same set of structural variants: 25bp insertion at 1162bp; 18bp deletion at 1215bp; 70bp insertion at 5674bp; polyA expansion at 5974bp. All coordinates are given relative to the…
	SNP coordinate, allele in rover-2R:14M, allel in rover-2L:18M
Sample	264:T>C	668:A>G	1389:C>T	1681:T>C	1877:A>G	2207:C>T	4107:G>A	4119:G>A	6744:G>A	7215:T>C
5d_Guts_P1	97.37	94.44	97.37	100.00	97.37	92.31	100.00	100.00	100.00	100.00
5d_Guts_P2	98.06	97.00	93.46	96.40	100.00	96.43	99.10	98.18	97.32	97.17
25d_Guts_P1	92.54	94.59	98.72	87.01	96.30	97.44	97.33	96.15	93.75	98.59
25d_Guts_P2	95.00	96.55	85.00	81.97	98.39	96.77	98.33	98.39	100.00	96.30
50d_Guts_P1	96.77	96.04	95.00	92.16	95.19	100.00	98.04	98.11	98.10	97.75
50d_Guts_P2	97.62	96.62	95.19	96.00	98.18	97.11	99.63	97.79	98.55	96.53
